# Machine learning prediction of antiviral-HPV protein interactions for anti-HPV pharmacotherapy

**DOI:** 10.1101/2021.08.22.457260

**Authors:** Hui-Heng Lin, Qian-Ru Zhang, Xiangjun Kong, Liuping Zhang, Yong Zhang, Yanyan Tang, Hongyan Xu

## Abstract

Persistent infection with high-risk types Human Papillomavirus could cause diseases including cervical cancers and oropharyngeal cancers. Nonetheless, so far there is no effective pharmacotherapy for treating the infection from high-risk HPV types, and hence it remains to be a severe threat to the health of female. Based on drug repositioning strategy, we trained and benchmarked multiple machine learning models so as to predict potential effective antiviral drugs for HPV infection in this work. Through optimizing models, measuring models’ predictive performance using 182 pairs of antiviral-target interaction dataset which were all approved by the United States Food and Drug Administration, and benchmarking different models’ predictive performance, we identified the optimized Support Vector Machine and K-Nearest Neighbor classifier with high precision score were the best two predictors (0.80 and 0.85 respectively) amongst classifiers of Support Vector Machine, Random forest, Adaboost, Naïve Bayes, K-Nearest Neighbors, and Logistic regression classifier. We applied these two predictors together and successfully predicted 57 pairs of antiviral-HPV protein interactions from 864 pairs of antiviral-HPV protein associations. Our work provided good drug candidates for anti-HPV drug discovery. So far as we know, we are the first one to conduct such HPV-oriented computational drug repositioning study.
