## Supplementary Table 1 for "Machine learning prediction of antiviral-HPV protein interactions for anti-HPV pharmacotherapy"

### Sheet: drug-target interaction
id	antiviral	target	training sample class	Uniprot ID of targets
1	5'-Guanylylmethylenebisphosphonate	Phosphoenolpyruvate carboxykinase, cytosolic [GTP]	positive	P35558
2	Amantadine	Dopamine D2 receptor	positive	P14416
3	Amantadine	Matrix protein 2	positive	P21430
4	Amantadine	Glutamate receptor ionotropic, NMDA 3A	positive	Q8TCU5
5	Amantadine	Neuronal acetylcholine receptor subunit alpha-7	positive	P36544
6	Amantadine	Neuronal acetylcholine receptor subunit alpha-4	positive	P43681
7	Amantadine	Neuronal acetylcholine receptor subunit alpha-3	positive	P32297
8	Artesunate	Malaria protein EXP-1	positive	P04926
9	Bictegravir	Reverse transcriptase/RNaseH	positive	Q72547
10	Bictegravir	Integrase	positive	Q7ZJM1
11	BMS-488043	Free fatty acid receptor 4	positive	Q5NUL3
12	Calanolide A	Gag-Pol polyprotein	positive	P03369
13	Capravirine	Gag-Pol polyprotein	positive	P04585
14	Dapivirine	Gag-Pol polyprotein	positive	P03366
15	Docosanol	Envelope glycoprotein GP350	positive	P03200
16	Docosanol	Envelope glycoprotein GP340	positive	P68344
17	Edoxudine	DNA polymerase	positive	Q91CQ6
18	Emivirine	Gag-Pol polyprotein	positive	P04585
19	Fomivirsen	30 kDa immediate-early protein 2	positive	P06434
20	Fomivirsen	45 kDa immediate-early protein 2	positive	P06435
21	Ombitasvir	Nonstructural protein 5A	positive	Q5L478
22	Opaviraline	Gag-Pol polyprotein	positive	P04585
23	Lopinavir	HIV-1 protease	positive	O90777
24	Lapachone	Retinol-binding protein 3	positive	P10745
25	Ledipasvir	Nonstructural protein 5A	positive	Q5L478
26	Pibrentasvir	Nonstructural protein 5A	positive	Q5L478
27	Pirodavir	Genome polyprotein	positive	P03300
28	Podofilox	DNA topoisomerase 2-alpha	positive	P11388
29	Podofilox	Tubulin alpha-4A chain	positive	P68366
30	Podofilox	Tubulin beta chain	positive	P07437
31	R-82913	Gag-Pol polyprotein	positive	P04585
32	Remdesivir	Replicase polyprotein 1ab	positive	P0DTD1
33	Remdesivir	RNA-directed RNA polymerase L	positive	Q05318
34	Rupintrivir	Genome polyprotein	positive	P03303
35	TMC-310911	HIV-1 protease	positive	O90777
36	Trifluridine	Thymidylate synthase	positive	P04818
37	UC-781	Gag-Pol polyprotein	positive	P03366
38	Velpatasvir	Nonstructural protein 5A	positive	Q5L478
39	Voxilaprevir	NS3/4A protein	positive	B0B3C9
40	Taribavirin	RNA-directed RNA polymerase L	positive	P26676
41	Taribavirin	Ectonucleotide pyrophosphatase/phosphodiesterase family member 1	positive	P22413
42	Taribavirin	RNA-directed RNA polymerase catalytic subunit	positive	P16502
43	Taribavirin	Cytosolic purine 5'-nucleotidase	positive	P49902
44	Taribavirin	Inosine-5'-monophosphate dehydrogenase 1	positive	P20839
45	Glecaprevir	NS3 protease	positive	Q91RS4
46	GS-441524	Replicase polyprotein 1ab	positive	P0C6X7
47	GS-441524	RNA-directed RNA polymerase L	positive	Q05318
48	JE-2147	Gag-Pol polyprotein	positive	P03369
49	L-756423	Gag-Pol polyprotein	positive	P03366
50	Paritaprevir	NS3/4A protein	positive	B0B3C9
51	Oseltamivir acid	Neuraminidase	positive	P03472
52	Amantadine	Malaria protein EXP-1	negative	P04926
53	Amantadine	Reverse transcriptase/RNaseH	negative	Q72547
54	Amantadine	Integrase	negative	Q7ZJM1
55	Amantadine	Free fatty acid receptor 4	negative	Q5NUL3
56	Amantadine	NS3/4A protein	negative	B0B3C9
57	Amantadine	Gag-Pol polyprotein	negative	P03369
58	Artesunate	Phosphoenolpyruvate carboxykinase, cytosolic [GTP]	negative	P35558
59	Bictegravir	Dopamine D2 receptor	negative	P14416
60	Bictegravir	Matrix protein 2	negative	P21430
61	BMS-488043	Glutamate receptor ionotropic, NMDA 3A	negative	Q8TCU5
62	Calanolide A	Neuronal acetylcholine receptor subunit alpha-4	negative	P43681
63	5'-Guanylylmethylenebisphosphonate	Envelope glycoprotein GP350	negative	P03200
64	5'-Guanylylmethylenebisphosphonate	Dopamine D2 receptor	negative	P14416
65	5'-Guanylylmethylenebisphosphonate	Matrix protein 2	negative	P21430
66	5'-Guanylylmethylenebisphosphonate	Glutamate receptor ionotropic, NMDA 3A	negative	Q8TCU5
67	5'-Guanylylmethylenebisphosphonate	Neuronal acetylcholine receptor subunit alpha-7	negative	P36544
68	5'-Guanylylmethylenebisphosphonate	Neuronal acetylcholine receptor subunit alpha-4	negative	P43681
69	5'-Guanylylmethylenebisphosphonate	Neuronal acetylcholine receptor subunit alpha-3	negative	P32297
70	5'-Guanylylmethylenebisphosphonate	Malaria protein EXP-1	negative	P04926
71	5'-Guanylylmethylenebisphosphonate	Reverse transcriptase/RNaseH	negative	Q72547
72	5'-Guanylylmethylenebisphosphonate	Integrase	negative	Q7ZJM1
73	5'-Guanylylmethylenebisphosphonate	Free fatty acid receptor 4	negative	Q5NUL3
74	5'-Guanylylmethylenebisphosphonate	NS3/4A protein	negative	B0B3C9
75	5'-Guanylylmethylenebisphosphonate	Gag-Pol polyprotein	negative	P03369
76	Artesunate	Gag-Pol polyprotein	negative	P03369
77	Bictegravir	Gag-Pol polyprotein	negative	P03369
78	Bictegravir	NS3/4A protein	negative	P03369
79	BMS-488043	Envelope glycoprotein GP350	negative	P03200
80	Taribavirin	Gag-Pol polyprotein	negative	P03369
81	Taribavirin	NS3/4A protein	negative	P03369
82	Taribavirin	Neuronal acetylcholine receptor subunit alpha-4	negative	P03369
83	Taribavirin	Envelope glycoprotein GP350	negative	P03200
84	Taribavirin	Envelope glycoprotein GP340	negative	P68344
85	Podofilox	Gag-Pol polyprotein	negative	P03369
86	Podofilox	Envelope glycoprotein GP350	negative	P03200
87	Podofilox	Envelope glycoprotein GP340	negative	P68344
88	Lopinavir	Envelope glycoprotein GP350	negative	P03200
89	Lapachone	Envelope glycoprotein GP340	negative	P68344
90	Ledipasvir	Gag-Pol polyprotein	negative	P03369
91	Pibrentasvir	Envelope glycoprotein GP350	negative	P03200
92	Pirodavir	Envelope glycoprotein GP340	negative	P68344
93	JE-2147	NS3/4A protein	negative	B0B3C9
94	L-756423	Neuraminidase	negative	P03472
95	Paritaprevir	Gag-Pol polyprotein	negative	P03369
96	Oseltamivir acid	Gag-Pol polyprotein	negative	P03369
97	Remdesivir	Genome polyprotein	negative	P03300
98	Remdesivir	HIV-1 protease	negative	O90777
99	Rupintrivir	Thymidylate synthase	negative	P04818
100	TMC-310911	Replicase polyprotein 1ab	negative	P0DTD1
101	Trifluridine	RNA-directed RNA polymerase L	negative	Q05318
102	Trifluridine	NS3/4A protein	negative	B0B3C9
