## Supplementary Table 2 for "Machine learning prediction of antiviral-HPV protein interactions for anti-HPV pharmacotherapy"

### Sheet: FDA-antiviral-targetValidation
ID	Class	Antiviral	Target
1	positive	Abacavir	HLA class I histocompatibility antigen, B-57 alpha chain_human
2	positive	Abacavir	Reverse transcriptase/RNaseH_HIV1
3	negative	Abacavir	Sialidase-2_human
4	negative	Abacavir	Protease_HIV1
5	positive	Acyclovir	DNA polymerase catalytic subunit_HHV1
6	positive	Acyclovir	DNA polymerase catalytic subunit_HHV3
7	negative	Acyclovir	Nuclear receptor subfamily 1 group I member 2_human
8	positive	Acyclovir	Thymidine kinase_HHV1
9	negative	Acyclovir	Tripartite terminase subunit 3_Human Cytomegalovirus
10	negative	Acyclovir	Protein P_HBV-F
11	negative	Acyclovir	C-C chemokine receptor type 5_human
12	positive	Adefovir dipivoxil	DNA polymerase/reverse transcriptase_HBV-D
13	negative	Adefovir dipivoxil	C-C chemokine receptor type 5_human
14	negative	Amprenavir	Protein P_HBV-F
15	positive	Amprenavir	Protease_HIV1
16	positive	Asunaprevir	Genome polyprotein_HCV
17	positive	Atazanavir	Protease_HIV1
18	negative	Atazanavir	Protein P_HBV-F
19	positive	Baloxavir marboxil	Polymerase acidic protein_Influenza A virus
20	negative	Baloxavir marboxil	Protein P_HBV-F
21	positive	Boceprevir	NS3/4A protein_HCV
22	negative	Boceprevir	Protein P_HBV-F
23	positive	Brivudine	DNA polymerase_HHV1
24	positive	Brivudine	Thymidine kinase 2, mitochondrial_human
25	negative	Brivudine	Thymidine kinase_HHV1
26	negative	Brivudine	Nuclear receptor subfamily 1 group I member 2_human
27	positive	Brivudine	Thymidine kinase_Feline herpesvirus 1
28	negative	Brivudine	C-C chemokine receptor type 5_human
29	positive	Cidofovir	DNA polymerase catalytic subunit_HHV5
30	negative	Cidofovir	C-C chemokine receptor type 5_human
31	positive	Daclatasvir	Nonstructural protein 5A_HCV
32	positive	Darunavir	Protease_HIV1
33	negative	Darunavir	Protein P_HBV-F
34	positive	Dasabuvir	Nonstructural protein 5B_HCV
35	positive	Delavirdine	Reverse transcriptase/RNaseH_HIV1
36	negative	Delavirdine	Sialidase-2_human
37	negative	Delavirdine	Protease_HIV1
38	positive	Didanosine	Reverse transcriptase/RNaseH_HIV1
39	negative	Didanosine	Sialidase-2_human
40	negative	Didanosine	Protease_HIV1
41	positive	Didanosine	Purine nucleoside phosphorylase_human
42	positive	Dolutegravir	Integrase_HIV1
43	positive	Doravirine	Reverse transcriptase/RNaseH_HIV1
44	negative	Doravirine	Sialidase-2_human
45	negative	Doravirine	Protease_HIV1
46	negative	Efavirenz	Sialidase-2_human
47	negative	Efavirenz	Protease_HIV1
48	positive	Efavirenz	Reverse transcriptase/RNaseH_HIV1
49	positive	Elbasvir	Nonstructural protein 5A_HCV
50	positive	Elvitegravir	Integrase_HIV1
51	positive	Emtricitabine	Reverse transcriptase/RNaseH_HIV1
52	negative	Emtricitabine	Sialidase-2_human
53	negative	Emtricitabine	Protease_HIV1
54	positive	Enfuvirtide	Envelope glycoprotein_HIV1
55	positive	Etravirine	Gag-Pol polyprotein_HIV1 UniProtKB - P03366 (POL_HV1B1)
56	positive	Famciclovir	DNA polymerase catalytic subunit_HHV1
57	negative	Famciclovir	C-C chemokine receptor type 5_human
58	positive	Favipiravir	RNA-directed RNA polymerase catalytic subunit_Influenza A virus
59	negative	Favipiravir	Thymidine kinase_HHV1
60	negative	Favipiravir	Sialidase-2_human
61	positive	Fosamprenavir	Protease_HIV1
62	negative	Fosamprenavir	Protein P_HBV-F
63	positive	Foscarnet	DNA polymerase catalytic subunit_HHV5
64	positive	Foscarnet	DNA polymerase catalytic subunit_HHV1
65	negative	Foscarnet	C-C chemokine receptor type 5_human
66	positive	Ganciclovir	Thymidine kinase_HHV1
67	negative	Ganciclovir	Nuclear receptor subfamily 1 group I member 2_human
68	positive	Ganciclovir	DNA polymerase catalytic subunit_HHV1
69	negative	Ganciclovir	C-C chemokine receptor type 5_human
70	positive	Grazoprevir	NS3/4A protein_HCV
71	negative	Grazoprevir	Protein P_HBV-F
72	positive	Idoxuridine	Thymidine kinase_HHV1
73	negative	Idoxuridine	Nuclear receptor subfamily 1 group I member 2_human
74	positive	Indinavir	Protease_HIV1
75	negative	Indinavir	Sialidase-2_human
76	negative	Indinavir	Protein P_HBV-F
77	positive	Lamivudine	Protein P_HBV-F
78	positive	Lamivudine	Reverse transcriptase/RNaseH_HIV1
79	negative	Lamivudine	Sialidase-2_human
80	negative	Lamivudine	Protease_HIV1
81	positive	Letermovir	Tripartite terminase subunit 1_Human Cytomegalovirus
82	positive	Letermovir	Tripartite terminase subunit 2_Human Cytomegalovirus
83	negative	Letermovir	Nuclear receptor subfamily 1 group I member 2_human
84	positive	Letermovir	Tripartite terminase subunit 3_Human Cytomegalovirus
85	negative	Letermovir	Thymidine kinase_HHV1
86	positive	Maraviroc	C-C chemokine receptor type 5_human
87	positive	Maribavir	Serine/threonine protein kinase UL97_HHV5
88	negative	Maribavir	Thymidine kinase_HHV1
89	negative	Maribavir	Sialidase-2_human
90	positive	Nelfinavir	Protease_HIV1
91	positive	Nevirapine	Reverse transcriptase/RNaseH_HIV1
92	negative	Nevirapine	Sialidase-2_human
93	negative	Nevirapine	Protease_HIV1
94	positive	Oseltamivir	Neuraminidase_Influenza A virus
95	positive	Oseltamivir	Sialidase-1_human
96	positive	Oseltamivir	Sialidase-2_human
97	negative	Oseltamivir	Thymidine kinase_HHV1
98	positive	Penciclovir	DNA polymerase catalytic subunit_HHV1
99	negative	Penciclovir	C-C chemokine receptor type 5_human
100	positive	Peramivir	Neuraminidase_Influenza A virus
101	positive	Pleconaril	Polyprotein_Enterovirus J
102	negative	Pleconaril	Protein P_HBV-F
103	positive	Raltegravir	Integrase_HIV1
104	positive	Ribavirin	Genome polyprotein_DENV2
105	positive	Ribavirin	IMPDH1_human
106	positive	Ribavirin	IMPDH2_human
107	positive	Ribavirin	RNA-directed RNA polymerase Catalytic subunit_Influenza A virus
108	negative	Ribavirin	Thymidine kinase_HHV1
109	negative	Ribavirin	Sialidase-2_human
110	positive	Ribavirin	RNA-directed RNA polymerase L_HPIV2
111	positive	Rilpivirine	Nuclear receptor subfamily 1 group I member 2_Human
112	positive	Rilpivirine	Reverse transcriptase/RNaseH_HIV1
113	negative	Rilpivirine	Sialidase-2_human
114	negative	Rilpivirine	Protease_HIV1
115	positive	Rimantadine	Matrix protein 2_Influenza A virus
116	positive	Ritonavir	Protease_HIV1
117	positive	Ritonavir	Nuclear receptor subfamily 1 group I member 2_human
118	negative	Ritonavir	Matrix protein 2_Influenza A virus
119	negative	Ritonavir	Telomerase reverse transcriptase_human
120	negative	Ritonavir	Thymidine kinase 2, mitochondrial_human
121	negative	Ritonavir	Thymidine kinase_Feline herpesvirus 1
122	negative	Ritonavir	Thymidine kinase_HHV1
123	negative	Ritonavir	Matrix protein 2_Influenza A virus
124	negative	Ritonavir	Tripartite terminase subunit 1_Human Cytomegalovirus
125	negative	Ritonavir	Tripartite terminase subunit 2_Human Cytomegalovirus
126	negative	Ritonavir	Tripartite terminase subunit 3_Human Cytomegalovirus
127	negative	Ritonavir	Thymidine kinase_HHV1
128	negative	Ritonavir	Sialidase-2_human
129	negative	Ritonavir	Solute carrier organic anion transporter family member 1B1_Human
130	negative	Ritonavir	Solute carrier organic anion transporter family member 2B1_Human
131	positive	Saquinavir	Protease_HIV1
132	negative	Saquinavir	Sialidase-2_human
133	positive	Simeprevir	NS3 protease_HCV
134	positive	Sofosbuvir	RNA-dependent RNA-polymerase_HCV
135	negative	Sofosbuvir	Thymidine kinase_HHV1
136	negative	Sofosbuvir	Sialidase-2_human
137	negative	Stavudine	Sialidase-2_human
138	negative	Stavudine	Protease_HIV1
139	positive	Stavudine	Reverse transcriptase/RNaseH_HIV1
140	positive	Tecovirimat	Envelope protein F13_Variola Virus
141	positive	Telaprevir	Solute carrier organic anion transporter family member 2B1_Human
142	negative	Telaprevir	Thymidine kinase_HHV1
143	positive	Telaprevir	NS3/4A protein_HCV
144	positive	Telaprevir	Solute carrier organic anion transporter family member 1B1_Human
145	positive	Telbivudine	Protein P_HBV-F
146	negative	Telbivudine	Sialidase-2_human
147	positive	Tenofovir alafenamide	DNA polymerase_HHV2
148	positive	Tenofovir alafenamide	Reverse transcriptase/RNaseH_HIV1
149	positive	Tenofovir alafenamide	Reverse transcriptase_HBV
150	negative	Tenofovir alafenamide	Thymidine kinase_HHV1
151	negative	Tenofovir alafenamide	Sialidase-2_human
152	negative	Tenofovir alafenamide	Protease_HIV1
153	negative	Tenofovir alafenamide	C-C chemokine receptor type 5_human
154	positive	Tenofovir disoproxil	DNA polymerase/reverse transcriptase_HBV-D
155	positive	Tenofovir disoproxil	Reverse transcriptase/RNaseH_HIV1
156	negative	Tenofovir disoproxil	Sialidase-2_human
157	negative	Tenofovir disoproxil	Protease_HIV1
158	negative	Tenofovir disoproxil	C-C chemokine receptor type 5_human
159	positive	Tipranavir	Protease_HIV1
160	negative	Tipranavir	Protein P_HBV-F
161	positive	Valaciclovir	DNA polymerase catalytic subunit_HHV1
162	positive	Valaciclovir	Thymidine kinase_HHV1
163	negative	Valaciclovir	Nuclear receptor subfamily 1 group I member 2_human
164	negative	Valaciclovir	C-C chemokine receptor type 5_human
165	positive	Vidarabine	DNA polymerase catalytic subunit_HHV1
166	positive	Vidarabine	Thymidine kinase_HHV1
167	positive	Vidarabine	Thymidine kinase_HHV3 UniProtKB - P09250 (KITH_VZVD)
168	negative	Vidarabine	Nuclear receptor subfamily 1 group I member 2_human
169	negative	Vidarabine	C-C chemokine receptor type 5_human
170	positive	Zalcitabine	Reverse transcriptase/RNaseH_HIV1
171	negative	Zalcitabine	Sialidase-2_human
172	negative	Zalcitabine	Protease_HIV1
173	positive	Zanamivir	Neuraminidase_Influenza A virus
174	positive	Zanamivir	Neuraminidase_Influenza B virus
175	positive	Zanamivir	Sialidase-2_human
176	negative	Zanamivir	Thymidine kinase_HHV1
177	positive	Zidovudine	Reverse transcriptase/RNaseH_HIV1
178	positive	Zidovudine	Telomerase reverse transcriptase_human
179	negative	Zidovudine	Thymidine kinase_HHV1
180	negative	Zidovudine	Nuclear receptor subfamily 1 group I member 2_human
181	negative	Zidovudine	Sialidase-2_human
182	negative	Zidovudine	Protease_HIV1
