## Supplementary Table 3 for "Machine learning prediction of antiviral-HPV protein interactions for anti-HPV pharmacotherapy"

### Sheet: Sheet1
ID	Prediction result	Antiviral	HPV-16_protein		ID	HPV-16_protein	Uniprot ID
1	Negative	5'-Guanylylmethylenebisphosphonate	Protein E7		1	Protein E7	P03129
2	Negative	Amantadine	Protein E7		2	Regular protein E2	P03120
3	Negative	Artesunate	Protein E7		3	Protein E6	P03126
4	Negative	Bictegravir	Protein E7		4	Minor capsid Protein L2	P03107
5	Negative	BMS-488043	Protein E7		5	Protein E4	P06922
6	Negative	Boceprevir	Protein E7		6	Probable protein E5	P06927
7	Negative	Calanolide A	Protein E7		7	Replication protein E1	P03114
8	Negative	Capravirine	Protein E7		8	Major capsid protein L1	P03101
9	Negative	Dapivirine	Protein E7		9	Protein E8^E2C	P0DKA0
10	Positive	Docosanol	Protein E7
11	Negative	Edoxudine	Protein E7
12	Negative	Emivirine	Protein E7
13	Negative	Fomivirsen	Protein E7
14	Negative	Glecaprevir	Protein E7
15	Negative	GS-441524	Protein E7
16	Negative	JE-2147	Protein E7
17	Negative	L-756423	Protein E7
18	Negative	Lapachone	Protein E7
19	Negative	Ledipasvir	Protein E7
20	Negative	Lopinavir	Protein E7
21	Negative	Ombitasvir	Protein E7
22	Negative	Opaviraline	Protein E7
23	Negative	Oseltamivir acid	Protein E7
24	Negative	Paritaprevir	Protein E7
25	Negative	Pibrentasvir	Protein E7
26	Positive	Pirodavir	Protein E7
27	Negative	Podofilox	Protein E7
28	Negative	R-82913	Protein E7
29	Negative	Remdesivir	Protein E7
30	Negative	Rupintrivir	Protein E7
31	Negative	Taribavirin	Protein E7
32	Positive	TMC-310911	Protein E7
33	Negative	Trifluridine	Protein E7
34	Negative	UC-781	Protein E7
35	Negative	Velpatasvir	Protein E7
36	Positive	Voxilaprevir	Protein E7
37	Negative	Abacavir	Protein E7
38	Negative	Acyclovir	Protein E7
39	Negative	Adefovir dipivoxil	Protein E7
40	Negative	Amprenavir	Protein E7
41	Negative	Asunaprevir	Protein E7
42	Negative	Atazanavir	Protein E7
43	Negative	Baloxavir marboxil	Protein E7
44	Negative	Brivudine	Protein E7
45	Negative	Cidofovir	Protein E7
46	Negative	Daclatasvir	Protein E7
47	Negative	Darunavir	Protein E7
48	Negative	Dasabuvir	Protein E7
49	Negative	Delavirdine	Protein E7
50	Negative	Didanosine	Protein E7
51	Negative	Dolutegravir	Protein E7
52	Negative	Doravirine	Protein E7
53	Negative	Efavirenz	Protein E7
54	Negative	Elbasvir	Protein E7
55	Negative	Elvitegravir	Protein E7
56	Negative	Emtricitabine	Protein E7
57	Negative	Enfuvirtide	Protein E7
58	Negative	Etravirine	Protein E7
59	Negative	Famciclovir	Protein E7
60	Negative	Favipiravir	Protein E7
61	Negative	Fosamprenavir	Protein E7
62	Negative	Foscarnet	Protein E7
63	Negative	Ganciclovir	Protein E7
64	Positive	Grazoprevir	Protein E7
65	Negative	Idoxuridine	Protein E7
66	Negative	Indinavir	Protein E7
67	Negative	Lamivudine	Protein E7
68	Negative	Letermovir	Protein E7
69	Positive	Maraviroc	Protein E7
70	Negative	Maribavir	Protein E7
71	Positive	Nelfinavir	Protein E7
72	Negative	Nevirapine	Protein E7
73	Negative	Oseltamivir	Protein E7
74	Negative	Penciclovir	Protein E7
75	Negative	Peramivir	Protein E7
76	Negative	Pleconaril	Protein E7
77	Negative	Raltegravir	Protein E7
78	Negative	Ribavirin	Protein E7
79	Negative	Rilpivirine	Protein E7
80	Negative	Rimantadine	Protein E7
81	Negative	Ritonavir	Protein E7
82	Negative	Saquinavir	Protein E7
83	Negative	Simeprevir	Protein E7
84	Negative	Sofosbuvir	Protein E7
85	Negative	Stavudine	Protein E7
86	Negative	Tecovirimat	Protein E7
87	Positive	Telaprevir	Protein E7
88	Negative	Telbivudine	Protein E7
89	Negative	Tenofovir alafenamide	Protein E7
90	Negative	Tenofovir disoproxil	Protein E7
91	Negative	Tipranavir	Protein E7
92	Negative	Valaciclovir	Protein E7
93	Negative	Vidarabine	Protein E7
94	Negative	Zalcitabine	Protein E7
95	Negative	Zanamivir	Protein E7
96	Negative	Zidovudine	Protein E7
97	Negative	5'-Guanylylmethylenebisphosphonate	Regular protein E2
98	Negative	Amantadine	Regular protein E2
99	Negative	Artesunate	Regular protein E2
100	Negative	Bictegravir	Regular protein E2
101	Negative	BMS-488043	Regular protein E2
102	Negative	Boceprevir	Regular protein E2
103	Negative	Calanolide A	Regular protein E2
104	Negative	Capravirine	Regular protein E2
105	Negative	Dapivirine	Regular protein E2
106	Positive	Docosanol	Regular protein E2
107	Negative	Edoxudine	Regular protein E2
108	Negative	Emivirine	Regular protein E2
109	Negative	Fomivirsen	Regular protein E2
110	Negative	Glecaprevir	Regular protein E2
111	Negative	GS-441524	Regular protein E2
112	Negative	JE-2147	Regular protein E2
113	Negative	L-756423	Regular protein E2
114	Negative	Lapachone	Regular protein E2
115	Negative	Ledipasvir	Regular protein E2
116	Negative	Lopinavir	Regular protein E2
117	Negative	Ombitasvir	Regular protein E2
118	Negative	Opaviraline	Regular protein E2
119	Negative	Oseltamivir acid	Regular protein E2
120	Negative	Paritaprevir	Regular protein E2
121	Negative	Pibrentasvir	Regular protein E2
122	Negative	Pirodavir	Regular protein E2
123	Negative	Podofilox	Regular protein E2
124	Negative	R-82913	Regular protein E2
125	Negative	Remdesivir	Regular protein E2
126	Negative	Rupintrivir	Regular protein E2
127	Negative	Taribavirin	Regular protein E2
128	Negative	TMC-310911	Regular protein E2
129	Negative	Trifluridine	Regular protein E2
130	Negative	UC-781	Regular protein E2
131	Negative	Velpatasvir	Regular protein E2
132	Positive	Voxilaprevir	Regular protein E2
133	Negative	Abacavir	Regular protein E2
134	Negative	Acyclovir	Regular protein E2
135	Negative	Adefovir dipivoxil	Regular protein E2
136	Negative	Amprenavir	Regular protein E2
137	Negative	Asunaprevir	Regular protein E2
138	Negative	Atazanavir	Regular protein E2
139	Negative	Baloxavir marboxil	Regular protein E2
140	Negative	Brivudine	Regular protein E2
141	Negative	Cidofovir	Regular protein E2
142	Negative	Daclatasvir	Regular protein E2
143	Negative	Darunavir	Regular protein E2
144	Negative	Dasabuvir	Regular protein E2
145	Negative	Delavirdine	Regular protein E2
146	Negative	Didanosine	Regular protein E2
147	Negative	Dolutegravir	Regular protein E2
148	Negative	Doravirine	Regular protein E2
149	Negative	Efavirenz	Regular protein E2
150	Negative	Elbasvir	Regular protein E2
151	Negative	Elvitegravir	Regular protein E2
152	Negative	Emtricitabine	Regular protein E2
153	Negative	Enfuvirtide	Regular protein E2
154	Negative	Etravirine	Regular protein E2
155	Negative	Famciclovir	Regular protein E2
156	Negative	Favipiravir	Regular protein E2
157	Negative	Fosamprenavir	Regular protein E2
158	Negative	Foscarnet	Regular protein E2
159	Negative	Ganciclovir	Regular protein E2
160	Positive	Grazoprevir	Regular protein E2
161	Negative	Idoxuridine	Regular protein E2
162	Negative	Indinavir	Regular protein E2
163	Negative	Lamivudine	Regular protein E2
164	Negative	Letermovir	Regular protein E2
165	Positive	Maraviroc	Regular protein E2
166	Negative	Maribavir	Regular protein E2
167	Negative	Nelfinavir	Regular protein E2
168	Negative	Nevirapine	Regular protein E2
169	Negative	Oseltamivir	Regular protein E2
170	Negative	Penciclovir	Regular protein E2
171	Negative	Peramivir	Regular protein E2
172	Negative	Pleconaril	Regular protein E2
173	Negative	Raltegravir	Regular protein E2
174	Negative	Ribavirin	Regular protein E2
175	Negative	Rilpivirine	Regular protein E2
176	Negative	Rimantadine	Regular protein E2
177	Negative	Ritonavir	Regular protein E2
178	Negative	Saquinavir	Regular protein E2
179	Negative	Simeprevir	Regular protein E2
180	Negative	Sofosbuvir	Regular protein E2
181	Negative	Stavudine	Regular protein E2
182	Negative	Tecovirimat	Regular protein E2
183	Positive	Telaprevir	Regular protein E2
184	Negative	Telbivudine	Regular protein E2
185	Negative	Tenofovir alafenamide	Regular protein E2
186	Negative	Tenofovir disoproxil	Regular protein E2
187	Negative	Tipranavir	Regular protein E2
188	Negative	Valaciclovir	Regular protein E2
189	Negative	Vidarabine	Regular protein E2
190	Negative	Zalcitabine	Regular protein E2
191	Negative	Zanamivir	Regular protein E2
192	Negative	Zidovudine	Regular protein E2
193	Negative	5'-Guanylylmethylenebisphosphonate	Protein E6
194	Negative	Amantadine	Protein E6
195	Negative	Artesunate	Protein E6
196	Negative	Bictegravir	Protein E6
197	Negative	BMS-488043	Protein E6
198	Negative	Boceprevir	Protein E6
199	Negative	Calanolide A	Protein E6
200	Negative	Capravirine	Protein E6
201	Negative	Dapivirine	Protein E6
202	Positive	Docosanol	Protein E6
203	Negative	Edoxudine	Protein E6
204	Negative	Emivirine	Protein E6
205	Negative	Fomivirsen	Protein E6
206	Negative	Glecaprevir	Protein E6
207	Negative	GS-441524	Protein E6
208	Negative	JE-2147	Protein E6
209	Negative	L-756423	Protein E6
210	Negative	Lapachone	Protein E6
211	Negative	Ledipasvir	Protein E6
212	Negative	Lopinavir	Protein E6
213	Negative	Ombitasvir	Protein E6
214	Negative	Opaviraline	Protein E6
215	Negative	Oseltamivir acid	Protein E6
216	Negative	Paritaprevir	Protein E6
217	Negative	Pibrentasvir	Protein E6
218	Negative	Pirodavir	Protein E6
219	Negative	Podofilox	Protein E6
220	Negative	R-82913	Protein E6
221	Negative	Remdesivir	Protein E6
222	Negative	Rupintrivir	Protein E6
223	Negative	Taribavirin	Protein E6
224	Positive	TMC-310911	Protein E6
225	Negative	Trifluridine	Protein E6
226	Negative	UC-781	Protein E6
227	Negative	Velpatasvir	Protein E6
228	Positive	Voxilaprevir	Protein E6
229	Negative	Abacavir	Protein E6
230	Negative	Acyclovir	Protein E6
231	Negative	Adefovir dipivoxil	Protein E6
232	Negative	Amprenavir	Protein E6
233	Negative	Asunaprevir	Protein E6
234	Negative	Atazanavir	Protein E6
235	Negative	Baloxavir marboxil	Protein E6
236	Negative	Brivudine	Protein E6
237	Negative	Cidofovir	Protein E6
238	Negative	Daclatasvir	Protein E6
239	Negative	Darunavir	Protein E6
240	Negative	Dasabuvir	Protein E6
241	Negative	Delavirdine	Protein E6
242	Negative	Didanosine	Protein E6
243	Negative	Dolutegravir	Protein E6
244	Negative	Doravirine	Protein E6
245	Negative	Efavirenz	Protein E6
246	Negative	Elbasvir	Protein E6
247	Negative	Elvitegravir	Protein E6
248	Negative	Emtricitabine	Protein E6
249	Negative	Enfuvirtide	Protein E6
250	Negative	Etravirine	Protein E6
251	Negative	Famciclovir	Protein E6
252	Negative	Favipiravir	Protein E6
253	Negative	Fosamprenavir	Protein E6
254	Negative	Foscarnet	Protein E6
255	Negative	Ganciclovir	Protein E6
256	Positive	Grazoprevir	Protein E6
257	Negative	Idoxuridine	Protein E6
258	Negative	Indinavir	Protein E6
259	Negative	Lamivudine	Protein E6
260	Negative	Letermovir	Protein E6
261	Positive	Maraviroc	Protein E6
262	Negative	Maribavir	Protein E6
263	Negative	Nelfinavir	Protein E6
264	Negative	Nevirapine	Protein E6
265	Negative	Oseltamivir	Protein E6
266	Negative	Penciclovir	Protein E6
267	Negative	Peramivir	Protein E6
268	Negative	Pleconaril	Protein E6
269	Negative	Raltegravir	Protein E6
270	Negative	Ribavirin	Protein E6
271	Negative	Rilpivirine	Protein E6
272	Negative	Rimantadine	Protein E6
273	Negative	Ritonavir	Protein E6
274	Negative	Saquinavir	Protein E6
275	Negative	Simeprevir	Protein E6
276	Negative	Sofosbuvir	Protein E6
277	Negative	Stavudine	Protein E6
278	Negative	Tecovirimat	Protein E6
279	Positive	Telaprevir	Protein E6
280	Negative	Telbivudine	Protein E6
281	Negative	Tenofovir alafenamide	Protein E6
282	Negative	Tenofovir disoproxil	Protein E6
283	Negative	Tipranavir	Protein E6
284	Negative	Valaciclovir	Protein E6
285	Negative	Vidarabine	Protein E6
286	Negative	Zalcitabine	Protein E6
287	Negative	Zanamivir	Protein E6
288	Negative	Zidovudine	Protein E6
289	Negative	5'-Guanylylmethylenebisphosphonate	Minor capsid Protein L2
290	Negative	Amantadine	Minor capsid Protein L2
291	Negative	Artesunate	Minor capsid Protein L2
292	Negative	Bictegravir	Minor capsid Protein L2
293	Negative	BMS-488043	Minor capsid Protein L2
294	Negative	Boceprevir	Minor capsid Protein L2
295	Negative	Calanolide A	Minor capsid Protein L2
296	Negative	Capravirine	Minor capsid Protein L2
297	Negative	Dapivirine	Minor capsid Protein L2
298	Positive	Docosanol	Minor capsid Protein L2
299	Negative	Edoxudine	Minor capsid Protein L2
300	Negative	Emivirine	Minor capsid Protein L2
301	Negative	Fomivirsen	Minor capsid Protein L2
302	Negative	Glecaprevir	Minor capsid Protein L2
303	Negative	GS-441524	Minor capsid Protein L2
304	Negative	JE-2147	Minor capsid Protein L2
305	Negative	L-756423	Minor capsid Protein L2
306	Negative	Lapachone	Minor capsid Protein L2
307	Negative	Ledipasvir	Minor capsid Protein L2
308	Negative	Lopinavir	Minor capsid Protein L2
309	Negative	Ombitasvir	Minor capsid Protein L2
310	Negative	Opaviraline	Minor capsid Protein L2
311	Negative	Oseltamivir acid	Minor capsid Protein L2
312	Negative	Paritaprevir	Minor capsid Protein L2
313	Negative	Pibrentasvir	Minor capsid Protein L2
314	Negative	Pirodavir	Minor capsid Protein L2
315	Negative	Podofilox	Minor capsid Protein L2
316	Negative	R-82913	Minor capsid Protein L2
317	Negative	Remdesivir	Minor capsid Protein L2
318	Negative	Rupintrivir	Minor capsid Protein L2
319	Negative	Taribavirin	Minor capsid Protein L2
320	Negative	TMC-310911	Minor capsid Protein L2
321	Negative	Trifluridine	Minor capsid Protein L2
322	Negative	UC-781	Minor capsid Protein L2
323	Negative	Velpatasvir	Minor capsid Protein L2
324	Positive	Voxilaprevir	Minor capsid Protein L2
325	Negative	Abacavir	Minor capsid Protein L2
326	Negative	Acyclovir	Minor capsid Protein L2
327	Negative	Adefovir dipivoxil	Minor capsid Protein L2
328	Negative	Amprenavir	Minor capsid Protein L2
329	Negative	Asunaprevir	Minor capsid Protein L2
330	Negative	Atazanavir	Minor capsid Protein L2
331	Negative	Baloxavir marboxil	Minor capsid Protein L2
332	Negative	Brivudine	Minor capsid Protein L2
333	Negative	Cidofovir	Minor capsid Protein L2
334	Negative	Daclatasvir	Minor capsid Protein L2
335	Negative	Darunavir	Minor capsid Protein L2
336	Negative	Dasabuvir	Minor capsid Protein L2
337	Negative	Delavirdine	Minor capsid Protein L2
338	Negative	Didanosine	Minor capsid Protein L2
339	Negative	Dolutegravir	Minor capsid Protein L2
340	Negative	Doravirine	Minor capsid Protein L2
341	Negative	Efavirenz	Minor capsid Protein L2
342	Negative	Elbasvir	Minor capsid Protein L2
343	Negative	Elvitegravir	Minor capsid Protein L2
344	Negative	Emtricitabine	Minor capsid Protein L2
345	Negative	Enfuvirtide	Minor capsid Protein L2
346	Negative	Etravirine	Minor capsid Protein L2
347	Negative	Famciclovir	Minor capsid Protein L2
348	Negative	Favipiravir	Minor capsid Protein L2
349	Negative	Fosamprenavir	Minor capsid Protein L2
350	Negative	Foscarnet	Minor capsid Protein L2
351	Negative	Ganciclovir	Minor capsid Protein L2
352	Positive	Grazoprevir	Minor capsid Protein L2
353	Negative	Idoxuridine	Minor capsid Protein L2
354	Negative	Indinavir	Minor capsid Protein L2
355	Negative	Lamivudine	Minor capsid Protein L2
356	Negative	Letermovir	Minor capsid Protein L2
357	Negative	Maraviroc	Minor capsid Protein L2
358	Negative	Maribavir	Minor capsid Protein L2
359	Negative	Nelfinavir	Minor capsid Protein L2
360	Negative	Nevirapine	Minor capsid Protein L2
361	Negative	Oseltamivir	Minor capsid Protein L2
362	Negative	Penciclovir	Minor capsid Protein L2
363	Negative	Peramivir	Minor capsid Protein L2
364	Negative	Pleconaril	Minor capsid Protein L2
365	Negative	Raltegravir	Minor capsid Protein L2
366	Negative	Ribavirin	Minor capsid Protein L2
367	Negative	Rilpivirine	Minor capsid Protein L2
368	Negative	Rimantadine	Minor capsid Protein L2
369	Negative	Ritonavir	Minor capsid Protein L2
370	Negative	Saquinavir	Minor capsid Protein L2
371	Negative	Simeprevir	Minor capsid Protein L2
372	Negative	Sofosbuvir	Minor capsid Protein L2
373	Negative	Stavudine	Minor capsid Protein L2
374	Negative	Tecovirimat	Minor capsid Protein L2
375	Positive	Telaprevir	Minor capsid Protein L2
376	Negative	Telbivudine	Minor capsid Protein L2
377	Negative	Tenofovir alafenamide	Minor capsid Protein L2
378	Negative	Tenofovir disoproxil	Minor capsid Protein L2
379	Negative	Tipranavir	Minor capsid Protein L2
380	Negative	Valaciclovir	Minor capsid Protein L2
381	Negative	Vidarabine	Minor capsid Protein L2
382	Negative	Zalcitabine	Minor capsid Protein L2
383	Negative	Zanamivir	Minor capsid Protein L2
384	Negative	Zidovudine	Minor capsid Protein L2
385	Negative	5'-Guanylylmethylenebisphosphonate	Protein E4
386	Negative	Amantadine	Protein E4
387	Negative	Artesunate	Protein E4
388	Negative	Bictegravir	Protein E4
389	Negative	BMS-488043	Protein E4
390	Negative	Boceprevir	Protein E4
391	Negative	Calanolide A	Protein E4
392	Negative	Capravirine	Protein E4
393	Negative	Dapivirine	Protein E4
394	Positive	Docosanol	Protein E4
395	Negative	Edoxudine	Protein E4
396	Negative	Emivirine	Protein E4
397	Negative	Fomivirsen	Protein E4
398	Negative	Glecaprevir	Protein E4
399	Negative	GS-441524	Protein E4
400	Negative	JE-2147	Protein E4
401	Negative	L-756423	Protein E4
402	Negative	Lapachone	Protein E4
403	Negative	Ledipasvir	Protein E4
404	Negative	Lopinavir	Protein E4
405	Negative	Ombitasvir	Protein E4
406	Negative	Opaviraline	Protein E4
407	Negative	Oseltamivir acid	Protein E4
408	Negative	Paritaprevir	Protein E4
409	Negative	Pibrentasvir	Protein E4
410	Positive	Pirodavir	Protein E4
411	Negative	Podofilox	Protein E4
412	Negative	R-82913	Protein E4
413	Negative	Remdesivir	Protein E4
414	Negative	Rupintrivir	Protein E4
415	Negative	Taribavirin	Protein E4
416	Positive	TMC-310911	Protein E4
417	Negative	Trifluridine	Protein E4
418	Negative	UC-781	Protein E4
419	Negative	Velpatasvir	Protein E4
420	Positive	Voxilaprevir	Protein E4
421	Negative	Abacavir	Protein E4
422	Negative	Acyclovir	Protein E4
423	Negative	Adefovir dipivoxil	Protein E4
424	Negative	Amprenavir	Protein E4
425	Negative	Asunaprevir	Protein E4
426	Negative	Atazanavir	Protein E4
427	Negative	Baloxavir marboxil	Protein E4
428	Negative	Brivudine	Protein E4
429	Negative	Cidofovir	Protein E4
430	Negative	Daclatasvir	Protein E4
431	Negative	Darunavir	Protein E4
432	Negative	Dasabuvir	Protein E4
433	Negative	Delavirdine	Protein E4
434	Negative	Didanosine	Protein E4
435	Negative	Dolutegravir	Protein E4
436	Negative	Doravirine	Protein E4
437	Negative	Efavirenz	Protein E4
438	Negative	Elbasvir	Protein E4
439	Negative	Elvitegravir	Protein E4
440	Negative	Emtricitabine	Protein E4
441	Negative	Enfuvirtide	Protein E4
442	Negative	Etravirine	Protein E4
443	Negative	Famciclovir	Protein E4
444	Negative	Favipiravir	Protein E4
445	Negative	Fosamprenavir	Protein E4
446	Negative	Foscarnet	Protein E4
447	Negative	Ganciclovir	Protein E4
448	Positive	Grazoprevir	Protein E4
449	Negative	Idoxuridine	Protein E4
450	Negative	Indinavir	Protein E4
451	Negative	Lamivudine	Protein E4
452	Negative	Letermovir	Protein E4
453	Positive	Maraviroc	Protein E4
454	Negative	Maribavir	Protein E4
455	Positive	Nelfinavir	Protein E4
456	Negative	Nevirapine	Protein E4
457	Negative	Oseltamivir	Protein E4
458	Negative	Penciclovir	Protein E4
459	Negative	Peramivir	Protein E4
460	Negative	Pleconaril	Protein E4
461	Negative	Raltegravir	Protein E4
462	Negative	Ribavirin	Protein E4
463	Negative	Rilpivirine	Protein E4
464	Negative	Rimantadine	Protein E4
465	Negative	Ritonavir	Protein E4
466	Negative	Saquinavir	Protein E4
467	Negative	Simeprevir	Protein E4
468	Negative	Sofosbuvir	Protein E4
469	Negative	Stavudine	Protein E4
470	Negative	Tecovirimat	Protein E4
471	Positive	Telaprevir	Protein E4
472	Negative	Telbivudine	Protein E4
473	Negative	Tenofovir alafenamide	Protein E4
474	Negative	Tenofovir disoproxil	Protein E4
475	Negative	Tipranavir	Protein E4
476	Negative	Valaciclovir	Protein E4
477	Negative	Vidarabine	Protein E4
478	Negative	Zalcitabine	Protein E4
479	Negative	Zanamivir	Protein E4
480	Negative	Zidovudine	Protein E4
481	Negative	5'-Guanylylmethylenebisphosphonate	Probable protein E5
482	Negative	Amantadine	Probable protein E5
483	Negative	Artesunate	Probable protein E5
484	Negative	Bictegravir	Probable protein E5
485	Negative	BMS-488043	Probable protein E5
486	Negative	Boceprevir	Probable protein E5
487	Negative	Calanolide A	Probable protein E5
488	Negative	Capravirine	Probable protein E5
489	Negative	Dapivirine	Probable protein E5
490	Positive	Docosanol	Probable protein E5
491	Negative	Edoxudine	Probable protein E5
492	Negative	Emivirine	Probable protein E5
493	Negative	Fomivirsen	Probable protein E5
494	Negative	Glecaprevir	Probable protein E5
495	Negative	GS-441524	Probable protein E5
496	Negative	JE-2147	Probable protein E5
497	Negative	L-756423	Probable protein E5
498	Negative	Lapachone	Probable protein E5
499	Negative	Ledipasvir	Probable protein E5
500	Negative	Lopinavir	Probable protein E5
501	Negative	Ombitasvir	Probable protein E5
502	Negative	Opaviraline	Probable protein E5
503	Negative	Oseltamivir acid	Probable protein E5
504	Negative	Paritaprevir	Probable protein E5
505	Negative	Pibrentasvir	Probable protein E5
506	Positive	Pirodavir	Probable protein E5
507	Negative	Podofilox	Probable protein E5
508	Negative	R-82913	Probable protein E5
509	Negative	Remdesivir	Probable protein E5
510	Negative	Rupintrivir	Probable protein E5
511	Negative	Taribavirin	Probable protein E5
512	Positive	TMC-310911	Probable protein E5
513	Negative	Trifluridine	Probable protein E5
514	Negative	UC-781	Probable protein E5
515	Negative	Velpatasvir	Probable protein E5
516	Positive	Voxilaprevir	Probable protein E5
517	Negative	Abacavir	Probable protein E5
518	Negative	Acyclovir	Probable protein E5
519	Negative	Adefovir dipivoxil	Probable protein E5
520	Negative	Amprenavir	Probable protein E5
521	Negative	Asunaprevir	Probable protein E5
522	Negative	Atazanavir	Probable protein E5
523	Negative	Baloxavir marboxil	Probable protein E5
524	Negative	Brivudine	Probable protein E5
525	Negative	Cidofovir	Probable protein E5
526	Negative	Daclatasvir	Probable protein E5
527	Negative	Darunavir	Probable protein E5
528	Negative	Dasabuvir	Probable protein E5
529	Negative	Delavirdine	Probable protein E5
530	Negative	Didanosine	Probable protein E5
531	Negative	Dolutegravir	Probable protein E5
532	Negative	Doravirine	Probable protein E5
533	Negative	Efavirenz	Probable protein E5
534	Negative	Elbasvir	Probable protein E5
535	Negative	Elvitegravir	Probable protein E5
536	Negative	Emtricitabine	Probable protein E5
537	Negative	Enfuvirtide	Probable protein E5
538	Negative	Etravirine	Probable protein E5
539	Negative	Famciclovir	Probable protein E5
540	Negative	Favipiravir	Probable protein E5
541	Negative	Fosamprenavir	Probable protein E5
542	Negative	Foscarnet	Probable protein E5
543	Negative	Ganciclovir	Probable protein E5
544	Positive	Grazoprevir	Probable protein E5
545	Negative	Idoxuridine	Probable protein E5
546	Negative	Indinavir	Probable protein E5
547	Negative	Lamivudine	Probable protein E5
548	Negative	Letermovir	Probable protein E5
549	Positive	Maraviroc	Probable protein E5
550	Negative	Maribavir	Probable protein E5
551	Negative	Nelfinavir	Probable protein E5
552	Negative	Nevirapine	Probable protein E5
553	Negative	Oseltamivir	Probable protein E5
554	Negative	Penciclovir	Probable protein E5
555	Negative	Peramivir	Probable protein E5
556	Negative	Pleconaril	Probable protein E5
557	Negative	Raltegravir	Probable protein E5
558	Negative	Ribavirin	Probable protein E5
559	Negative	Rilpivirine	Probable protein E5
560	Negative	Rimantadine	Probable protein E5
561	Negative	Ritonavir	Probable protein E5
562	Negative	Saquinavir	Probable protein E5
563	Negative	Simeprevir	Probable protein E5
564	Negative	Sofosbuvir	Probable protein E5
565	Negative	Stavudine	Probable protein E5
566	Negative	Tecovirimat	Probable protein E5
567	Positive	Telaprevir	Probable protein E5
568	Negative	Telbivudine	Probable protein E5
569	Negative	Tenofovir alafenamide	Probable protein E5
570	Negative	Tenofovir disoproxil	Probable protein E5
571	Negative	Tipranavir	Probable protein E5
572	Negative	Valaciclovir	Probable protein E5
573	Negative	Vidarabine	Probable protein E5
574	Negative	Zalcitabine	Probable protein E5
575	Negative	Zanamivir	Probable protein E5
576	Negative	Zidovudine	Probable protein E5
577	Negative	5'-Guanylylmethylenebisphosphonate	Replication protein E1
578	Negative	Amantadine	Replication protein E1
579	Negative	Artesunate	Replication protein E1
580	Negative	Bictegravir	Replication protein E1
581	Negative	BMS-488043	Replication protein E1
582	Negative	Boceprevir	Replication protein E1
583	Negative	Calanolide A	Replication protein E1
584	Negative	Capravirine	Replication protein E1
585	Negative	Dapivirine	Replication protein E1
586	Positive	Docosanol	Replication protein E1
587	Negative	Edoxudine	Replication protein E1
588	Negative	Emivirine	Replication protein E1
589	Negative	Fomivirsen	Replication protein E1
590	Negative	Glecaprevir	Replication protein E1
591	Negative	GS-441524	Replication protein E1
592	Negative	JE-2147	Replication protein E1
593	Negative	L-756423	Replication protein E1
594	Negative	Lapachone	Replication protein E1
595	Negative	Ledipasvir	Replication protein E1
596	Negative	Lopinavir	Replication protein E1
597	Negative	Ombitasvir	Replication protein E1
598	Negative	Opaviraline	Replication protein E1
599	Negative	Oseltamivir acid	Replication protein E1
600	Negative	Paritaprevir	Replication protein E1
601	Negative	Pibrentasvir	Replication protein E1
602	Positive	Pirodavir	Replication protein E1
603	Negative	Podofilox	Replication protein E1
604	Negative	R-82913	Replication protein E1
605	Negative	Remdesivir	Replication protein E1
606	Negative	Rupintrivir	Replication protein E1
607	Negative	Taribavirin	Replication protein E1
608	Positive	TMC-310911	Replication protein E1
609	Negative	Trifluridine	Replication protein E1
610	Negative	UC-781	Replication protein E1
611	Negative	Velpatasvir	Replication protein E1
612	Positive	Voxilaprevir	Replication protein E1
613	Negative	Abacavir	Replication protein E1
614	Negative	Acyclovir	Replication protein E1
615	Negative	Adefovir dipivoxil	Replication protein E1
616	Negative	Amprenavir	Replication protein E1
617	Negative	Asunaprevir	Replication protein E1
618	Negative	Atazanavir	Replication protein E1
619	Negative	Baloxavir marboxil	Replication protein E1
620	Negative	Brivudine	Replication protein E1
621	Negative	Cidofovir	Replication protein E1
622	Negative	Daclatasvir	Replication protein E1
623	Negative	Darunavir	Replication protein E1
624	Negative	Dasabuvir	Replication protein E1
625	Negative	Delavirdine	Replication protein E1
626	Negative	Didanosine	Replication protein E1
627	Negative	Dolutegravir	Replication protein E1
628	Negative	Doravirine	Replication protein E1
629	Negative	Efavirenz	Replication protein E1
630	Negative	Elbasvir	Replication protein E1
631	Negative	Elvitegravir	Replication protein E1
632	Negative	Emtricitabine	Replication protein E1
633	Negative	Enfuvirtide	Replication protein E1
634	Negative	Etravirine	Replication protein E1
635	Negative	Famciclovir	Replication protein E1
636	Negative	Favipiravir	Replication protein E1
637	Negative	Fosamprenavir	Replication protein E1
638	Negative	Foscarnet	Replication protein E1
639	Negative	Ganciclovir	Replication protein E1
640	Positive	Grazoprevir	Replication protein E1
641	Negative	Idoxuridine	Replication protein E1
642	Negative	Indinavir	Replication protein E1
643	Negative	Lamivudine	Replication protein E1
644	Negative	Letermovir	Replication protein E1
645	Positive	Maraviroc	Replication protein E1
646	Negative	Maribavir	Replication protein E1
647	Negative	Nelfinavir	Replication protein E1
648	Negative	Nevirapine	Replication protein E1
649	Negative	Oseltamivir	Replication protein E1
650	Negative	Penciclovir	Replication protein E1
651	Negative	Peramivir	Replication protein E1
652	Negative	Pleconaril	Replication protein E1
653	Negative	Raltegravir	Replication protein E1
654	Negative	Ribavirin	Replication protein E1
655	Negative	Rilpivirine	Replication protein E1
656	Negative	Rimantadine	Replication protein E1
657	Negative	Ritonavir	Replication protein E1
658	Negative	Saquinavir	Replication protein E1
659	Negative	Simeprevir	Replication protein E1
660	Negative	Sofosbuvir	Replication protein E1
661	Negative	Stavudine	Replication protein E1
662	Negative	Tecovirimat	Replication protein E1
663	Positive	Telaprevir	Replication protein E1
664	Negative	Telbivudine	Replication protein E1
665	Negative	Tenofovir alafenamide	Replication protein E1
666	Negative	Tenofovir disoproxil	Replication protein E1
667	Negative	Tipranavir	Replication protein E1
668	Negative	Valaciclovir	Replication protein E1
669	Negative	Vidarabine	Replication protein E1
670	Negative	Zalcitabine	Replication protein E1
671	Negative	Zanamivir	Replication protein E1
672	Negative	Zidovudine	Replication protein E1
673	Negative	5'-Guanylylmethylenebisphosphonate	Major capsid protein L1
674	Negative	Amantadine	Major capsid protein L1
675	Negative	Artesunate	Major capsid protein L1
676	Negative	Bictegravir	Major capsid protein L1
677	Negative	BMS-488043	Major capsid protein L1
678	Negative	Boceprevir	Major capsid protein L1
679	Negative	Calanolide A	Major capsid protein L1
680	Negative	Capravirine	Major capsid protein L1
681	Negative	Dapivirine	Major capsid protein L1
682	Positive	Docosanol	Major capsid protein L1
683	Negative	Edoxudine	Major capsid protein L1
684	Negative	Emivirine	Major capsid protein L1
685	Negative	Fomivirsen	Major capsid protein L1
686	Negative	Glecaprevir	Major capsid protein L1
687	Negative	GS-441524	Major capsid protein L1
688	Negative	JE-2147	Major capsid protein L1
689	Negative	L-756423	Major capsid protein L1
690	Negative	Lapachone	Major capsid protein L1
691	Negative	Ledipasvir	Major capsid protein L1
692	Negative	Lopinavir	Major capsid protein L1
693	Negative	Ombitasvir	Major capsid protein L1
694	Negative	Opaviraline	Major capsid protein L1
695	Negative	Oseltamivir acid	Major capsid protein L1
696	Negative	Paritaprevir	Major capsid protein L1
697	Negative	Pibrentasvir	Major capsid protein L1
698	Negative	Pirodavir	Major capsid protein L1
699	Negative	Podofilox	Major capsid protein L1
700	Negative	R-82913	Major capsid protein L1
701	Negative	Remdesivir	Major capsid protein L1
702	Negative	Rupintrivir	Major capsid protein L1
703	Negative	Taribavirin	Major capsid protein L1
704	Negative	TMC-310911	Major capsid protein L1
705	Negative	Trifluridine	Major capsid protein L1
706	Negative	UC-781	Major capsid protein L1
707	Negative	Velpatasvir	Major capsid protein L1
708	Positive	Voxilaprevir	Major capsid protein L1
709	Negative	Abacavir	Major capsid protein L1
710	Negative	Acyclovir	Major capsid protein L1
711	Negative	Adefovir dipivoxil	Major capsid protein L1
712	Negative	Amprenavir	Major capsid protein L1
713	Negative	Asunaprevir	Major capsid protein L1
714	Negative	Atazanavir	Major capsid protein L1
715	Negative	Baloxavir marboxil	Major capsid protein L1
716	Negative	Brivudine	Major capsid protein L1
717	Negative	Cidofovir	Major capsid protein L1
718	Negative	Daclatasvir	Major capsid protein L1
719	Negative	Darunavir	Major capsid protein L1
720	Negative	Dasabuvir	Major capsid protein L1
721	Negative	Delavirdine	Major capsid protein L1
722	Negative	Didanosine	Major capsid protein L1
723	Negative	Dolutegravir	Major capsid protein L1
724	Negative	Doravirine	Major capsid protein L1
725	Negative	Efavirenz	Major capsid protein L1
726	Negative	Elbasvir	Major capsid protein L1
727	Negative	Elvitegravir	Major capsid protein L1
728	Negative	Emtricitabine	Major capsid protein L1
729	Negative	Enfuvirtide	Major capsid protein L1
730	Negative	Etravirine	Major capsid protein L1
731	Negative	Famciclovir	Major capsid protein L1
732	Negative	Favipiravir	Major capsid protein L1
733	Negative	Fosamprenavir	Major capsid protein L1
734	Negative	Foscarnet	Major capsid protein L1
735	Negative	Ganciclovir	Major capsid protein L1
736	Positive	Grazoprevir	Major capsid protein L1
737	Negative	Idoxuridine	Major capsid protein L1
738	Negative	Indinavir	Major capsid protein L1
739	Negative	Lamivudine	Major capsid protein L1
740	Negative	Letermovir	Major capsid protein L1
741	Positive	Maraviroc	Major capsid protein L1
742	Negative	Maribavir	Major capsid protein L1
743	Negative	Nelfinavir	Major capsid protein L1
744	Negative	Nevirapine	Major capsid protein L1
745	Negative	Oseltamivir	Major capsid protein L1
746	Negative	Penciclovir	Major capsid protein L1
747	Negative	Peramivir	Major capsid protein L1
748	Negative	Pleconaril	Major capsid protein L1
749	Negative	Raltegravir	Major capsid protein L1
750	Negative	Ribavirin	Major capsid protein L1
751	Negative	Rilpivirine	Major capsid protein L1
752	Negative	Rimantadine	Major capsid protein L1
753	Negative	Ritonavir	Major capsid protein L1
754	Negative	Saquinavir	Major capsid protein L1
755	Negative	Simeprevir	Major capsid protein L1
756	Negative	Sofosbuvir	Major capsid protein L1
757	Negative	Stavudine	Major capsid protein L1
758	Negative	Tecovirimat	Major capsid protein L1
759	Positive	Telaprevir	Major capsid protein L1
760	Negative	Telbivudine	Major capsid protein L1
761	Negative	Tenofovir alafenamide	Major capsid protein L1
762	Negative	Tenofovir disoproxil	Major capsid protein L1
763	Negative	Tipranavir	Major capsid protein L1
764	Negative	Valaciclovir	Major capsid protein L1
765	Negative	Vidarabine	Major capsid protein L1
766	Negative	Zalcitabine	Major capsid protein L1
767	Negative	Zanamivir	Major capsid protein L1
768	Negative	Zidovudine	Major capsid protein L1
769	Negative	5'-Guanylylmethylenebisphosphonate	Protein E8^E2C
770	Negative	Amantadine	Protein E8^E2C
771	Negative	Artesunate	Protein E8^E2C
772	Negative	Bictegravir	Protein E8^E2C
773	Negative	BMS-488043	Protein E8^E2C
774	Negative	Boceprevir	Protein E8^E2C
775	Negative	Calanolide A	Protein E8^E2C
776	Negative	Capravirine	Protein E8^E2C
777	Negative	Dapivirine	Protein E8^E2C
778	Positive	Docosanol	Protein E8^E2C
779	Negative	Edoxudine	Protein E8^E2C
780	Negative	Emivirine	Protein E8^E2C
781	Negative	Fomivirsen	Protein E8^E2C
782	Negative	Glecaprevir	Protein E8^E2C
783	Negative	GS-441524	Protein E8^E2C
784	Negative	JE-2147	Protein E8^E2C
785	Negative	L-756423	Protein E8^E2C
786	Negative	Lapachone	Protein E8^E2C
787	Negative	Ledipasvir	Protein E8^E2C
788	Negative	Lopinavir	Protein E8^E2C
789	Negative	Ombitasvir	Protein E8^E2C
790	Negative	Opaviraline	Protein E8^E2C
791	Negative	Oseltamivir acid	Protein E8^E2C
792	Negative	Paritaprevir	Protein E8^E2C
793	Negative	Pibrentasvir	Protein E8^E2C
794	Positive	Pirodavir	Protein E8^E2C
795	Negative	Podofilox	Protein E8^E2C
796	Negative	R-82913	Protein E8^E2C
797	Negative	Remdesivir	Protein E8^E2C
798	Negative	Rupintrivir	Protein E8^E2C
799	Negative	Taribavirin	Protein E8^E2C
800	Positive	TMC-310911	Protein E8^E2C
801	Negative	Trifluridine	Protein E8^E2C
802	Negative	UC-781	Protein E8^E2C
803	Negative	Velpatasvir	Protein E8^E2C
804	Positive	Voxilaprevir	Protein E8^E2C
805	Negative	Abacavir	Protein E8^E2C
806	Negative	Acyclovir	Protein E8^E2C
807	Negative	Adefovir dipivoxil	Protein E8^E2C
808	Negative	Amprenavir	Protein E8^E2C
809	Negative	Asunaprevir	Protein E8^E2C
810	Negative	Atazanavir	Protein E8^E2C
811	Negative	Baloxavir marboxil	Protein E8^E2C
812	Negative	Brivudine	Protein E8^E2C
813	Negative	Cidofovir	Protein E8^E2C
814	Negative	Daclatasvir	Protein E8^E2C
815	Negative	Darunavir	Protein E8^E2C
816	Negative	Dasabuvir	Protein E8^E2C
817	Negative	Delavirdine	Protein E8^E2C
818	Negative	Didanosine	Protein E8^E2C
819	Negative	Dolutegravir	Protein E8^E2C
820	Negative	Doravirine	Protein E8^E2C
821	Negative	Efavirenz	Protein E8^E2C
822	Negative	Elbasvir	Protein E8^E2C
823	Negative	Elvitegravir	Protein E8^E2C
824	Negative	Emtricitabine	Protein E8^E2C
825	Negative	Enfuvirtide	Protein E8^E2C
826	Negative	Etravirine	Protein E8^E2C
827	Negative	Famciclovir	Protein E8^E2C
828	Negative	Favipiravir	Protein E8^E2C
829	Negative	Fosamprenavir	Protein E8^E2C
830	Negative	Foscarnet	Protein E8^E2C
831	Negative	Ganciclovir	Protein E8^E2C
832	Positive	Grazoprevir	Protein E8^E2C
833	Negative	Idoxuridine	Protein E8^E2C
834	Negative	Indinavir	Protein E8^E2C
835	Negative	Lamivudine	Protein E8^E2C
836	Negative	Letermovir	Protein E8^E2C
837	Positive	Maraviroc	Protein E8^E2C
838	Negative	Maribavir	Protein E8^E2C
839	Negative	Nelfinavir	Protein E8^E2C
840	Negative	Nevirapine	Protein E8^E2C
841	Negative	Oseltamivir	Protein E8^E2C
842	Negative	Penciclovir	Protein E8^E2C
843	Negative	Peramivir	Protein E8^E2C
844	Negative	Pleconaril	Protein E8^E2C
845	Negative	Raltegravir	Protein E8^E2C
846	Negative	Ribavirin	Protein E8^E2C
847	Negative	Rilpivirine	Protein E8^E2C
848	Negative	Rimantadine	Protein E8^E2C
849	Negative	Ritonavir	Protein E8^E2C
850	Negative	Saquinavir	Protein E8^E2C
851	Negative	Simeprevir	Protein E8^E2C
852	Negative	Sofosbuvir	Protein E8^E2C
853	Negative	Stavudine	Protein E8^E2C
854	Negative	Tecovirimat	Protein E8^E2C
855	Positive	Telaprevir	Protein E8^E2C
856	Negative	Telbivudine	Protein E8^E2C
857	Negative	Tenofovir alafenamide	Protein E8^E2C
858	Negative	Tenofovir disoproxil	Protein E8^E2C
859	Negative	Tipranavir	Protein E8^E2C
860	Negative	Valaciclovir	Protein E8^E2C
861	Negative	Vidarabine	Protein E8^E2C
862	Negative	Zalcitabine	Protein E8^E2C
863	Negative	Zanamivir	Protein E8^E2C
864	Negative	Zidovudine	Protein E8^E2C
